# CRISPR Screens Identify Essential Cell Growth Mediators in BRAF-inhibitor Resistant Melanoma

**DOI:** 10.1101/2019.12.16.876631

**Authors:** Ziyi Li, Binbin Wang, Shengqing Gu, Peng Jiang, Avinash Sahu, Chen-Hao Chen, Tong Han, Sailing Shi, Xiaoqing Wang, Nicole Traugh, Hailing Liu, Yin Liu, Qiu Wu, Myles Brown, Tengfei Xiao, Genevieve M. Boland, X. Shirley Liu

## Abstract

BRAF is a serine-threonine kinase that harbors activating mutations in ∼7% of human malignancies and ∼60% of melanomas. Despite initial clinical responses to BRAF inhibitors (BRAFi), patients frequently develop drug resistance. To identify candidate therapeutic targets for BRAFi-resistant melanoma, we conducted CRISPR screens in melanoma cells harboring an activating BRAF mutation that had also acquired resistance to BRAFi. The screens identified pathways and genes critical for BRAFi resistance in melanoma cells. To investigate the mechanisms and pathways enabling resistance to BRAFi in melanomas, we integrated expression data, ATAC-seq, and CRISPR screen results. We identified the JUN family of transcription factors and the ETS family transcription factor ETV5 as key regulators of CDK6 that enabled resistance to BRAFi in melanoma cells. Our findings reveal genes whose loss of function conferred resistance to a selective BRAF inhibitor, providing new insight into signaling pathways that contribute to acquired resistance in melanoma.
