## Supplementary table 4 for "CRISPR Screens Identify Essential Cell Growth Mediators in BRAF-inhibitor Resistant Melanoma"

### Sheet: Sheet1
#Mapping ratio of ATAC-seq of M238R1 and M238 cell lines.
Samples	Total	Mapped	UniquelyMapped
M238 DMSO	56023524	55143905	49778607
M238 PLX	58196944	57336290	51930212
M238R DMSO	50577722	49738951	44987553
M238R PLX	43515798	42834440	38337619
