## Supplementary table 7 for "CRISPR Screens Identify Essential Cell Growth Mediators in BRAF-inhibitor Resistant Melanoma"

### Sheet: Sheet1
sgRNA	Gene	day0r1_all	conr1_all	treatr1_all	treatr2_all	treat2_all	day0r2_all	conr2_all	ID	seq
186048647_186048666_n6929	ETV5	420.019	241.445	251.094	180.188	388.703	485.788	449.069	186048647_186048666_n6929	AAAGCCTTCGGCATAGGGG
186064442_186064461_n6932	ETV5	270.691	202.469	154.127	1.76655	41.8225	240.213	199.586	186064442_186064461_n6932	AGTCATCCTACATGAGAGG
186065859_186065878_n6925	ETV5	322.929	190.827	177.603	47.6968	100.866	309.918	127.348	186065859_186065878_n6925	GACTGGAACCCGTGTGCTG
186065972_186065991_n6926	ETV5	336.648	286.494	235.783	130.725	381.323	178.015	201.82	186065972_186065991_n6926	AGGTTCTGACATTTGCCGA
186066010_186066029_n6928	ETV5	917.076	646.89	479.732	222.585	132.848	527.611	79.6855	186066010_186066029_n6928	CTCCAGGAACTCCTGGCTG
186079847_186079866_n6923	ETV5	243.252	101.741	78.5944	21.1986	88.5652	145.844	156.392	186079847_186079866_n6923	TCATCTTTGGCATCTGCAG
186080062_186080081_n6924	ETV5	57.5151	5.06174	11.2278	3.5331	0	106.166	0	186080062_186080081_n6924	GTTAATGGCTTGAACCCAG
186081102_186081121_n6930	ETV5	292.325	108.321	53.0767	15.8989	27.0616	260.589	89.367	186081102_186081121_n6930	CAAGACGACAGCTCAGAGG
186105450_186105469_n6931	ETV5	519.747	272.828	300.088	31.7979	115.627	366.754	250.227	186105450_186105469_n6931	AAGAGGCTTGGTTAGCTGA
186105689_186105708_n6927	ETV5	69.1237	38.9754	61.2424	22.9651	98.4058	116.89	90.1117	186105689_186105708_n6927	CTCGATCTGAGGAATGCAG

### Sheet: Sheet2
#sgRNA sequences of CDK6 and ETV5.
#CDK6
CDK6sgRNA1F	CACCGttcgtactgctggtcagcg
CDK6sgRNA1R	AAACcgctgaccagcagtacgaaC
CDK6sgRNA2F	CACCGatgaagaaagtccagacct
CDK6sgRNA2R	AAACaggtctggactttcttcatC
CDK6sgRNA3F	CACCGACTCCCAGGAGAAGAAGAC
CDK6sgRNA3R	AAACgtcttcttctcctgggagtC
CDK6sgRNA4F	CACCGAGCGGCATGCCCTCCTCGC
CDK6sgRNA4R	AAACgcgaggagggcatgccgctC
#ETV5
etv5-1f	CACCGagtcatcctacatgagagg
etv5-1r	AAACcctctcatgtaggatgactC
etv5-2f	CACCGgactggaacccgtgtgctg
etv5-2r	AAACcagcacacgggttccagtcC
etv5-3f	CACCGtcatctttggcatctgcag
etv5-3r	AAACctgcagatgccaaagatgaC
